# Allelic bias contributes to heterogeneous phenotypes of NK cell deficiency

**DOI:** 10.1101/2023.09.25.559149

**Authors:** Seungmae Seo, Yong-Oon Ahn, Sagar L. Patil, Jacqueline Armetta, Madrikha D. Saturne, Everardo Hegewisch-Solloa, Nicole C. Guilz, Achchhe Patel, Barbara Corneo, Malgorzata Borowiak, Emily M. Mace

## Abstract

While monogenic variants in CDC45-MCM-GINS (CMG) replisome proteins cause human natural killer cell deficiencies (NKD), family members with the same inherited variants often have variable clinical and cellular phenotypes. We investigated two siblings with inherited compound heterozygous *GINS4* variants but variable disease expressivity. Cell cycle impairment and increased apoptosis were detected following NK cell lineage commitment but not in pluripotent cells. While this effect was detected in both siblings, the efficiency of NK cell differentiation was variable and correlated with differential clinical severity of NKD. Further investigation of allelic expression of inherited GINS4 variants demonstrated expected biallelic expression of *GINS4* in pluripotent cells and progenitors. However, allelic bias in lineage-committed NK cells led to over- or under-representation of more damaging GINS4 heterozygous variants associated with differential cellular and clinical severity. This study identifies allelic bias that causes phenotypic variation of monogenic diseases and defines mechanisms underlying immunodeficiency.
