## Supplemental Table 1 for "Allelic bias contributes to heterogeneous phenotypes of NK cell deficiency"

### Sheet: Sheet1
	Panel 1 (Fig 2A-C, S1B, S5)
	Target	Color	company	catnumber	clone
	CD117	PE-Cy7	biolegend	313212	2B8
	CD94	APC	Biolegend	305508	DX22
	CD16	PE-TEX RED	BD Biosciences	562293	3G8
	CD56	BV 605	Biolegend	318334	HCD56
	CD3	BV 421	Biolegend	344834	SK7
	CD45	PE-CY5	Thermofisher	15-0459-42	HI30
	CD34	Percp-Cy5.5	Biolegend	343612	561
	CD158a	BV 711	BD Biosciences	563183	HP-3E4
	CD158b	BV 711	BD Biosciences	743454	CH-L
	CD158e1	BV 711	BD Biosciences	564102	DX9
	Perforin	AF488	Biolegend	308108	dG9
	GZMB	Pacific Blue	Biolegend	515408	GB11
	Live/Dead	Zombie Aqua	Biolegend	423102			0
	Panel2 (Fig 2D, S1C)
	Target	Color	company	catnumber	clone
	CD45	BV421	Biolegend	304032	HI30
	MPO	FITC	eBioscience	11-1299-42	MPO455-8E6
	PU.1	AF647	Biolegend	658004	7C6B05
	CD13	PE/Dazzle 594	Biolegend	301720	WM15
	CD14	PE/Dazzle 594	Biolegend	398714	QA18A22
	CD15	PE/Dazzle 594	Biolegend	323038	W6D3
	CD16b	PE	Miltenyi	130-123-557	REA589
	CD32	PE	Biolegend	303206	FUN-2
	CD64	PE	BD Biosciences	558592	10.1
	CD114	R718	BD Biosciences	751916	LMM741
	CD115	PE-Cy7	Biolegend	347308	347308
	Live/Dead	Fixable Viability Dye eFluor 506	eBioscience	65-0866-18
	Panel3 (Fig 2E, S1D)
	Target	Color	company	catnumber	clone
	CD94	BUV395	BD Biosciences	743954	HP-3D9
	CD3	BUV496	BD Biosciences	612940	UCHT1
	CD14	BUV496	BD Biosciences	750381	M5E2
	CD19	BUV496	BD Biosciences	612938	SJ25C1
	Axl	BUV661	BD Biosciences	750708	108724
	CD45	BUV737	BD Biosciences	748719	HI30
	pS6	BV421	Biolegend	608610	A17020B
	GZMB	Pacific Blue	Biolegend	515408	GB11
	CD294	BV510	Biolegend	350120	BM16
	CD56	BV605	Biolegend	318334	HCD56
	NKp44	BV650	BD Biosciences	744302	p44-8
	CD117	BV711	Biolegend	313230	104D2
	CD103	BV785	Biolegend	350230	Ber-ACT8
	pERK	AF488	Biolegend	675508	4B11B69
	Ki67	PE	Biolegend	350504	Ki-67
	CD16	PE-CF594	BD Biosciences	562293	3G8
	Flt-3	PE-Cy5	Biolegend	313310	BV10A4H2
	TBET	PE-Cy7	Biolegend	644824	4B10
	EOMES	eF660	ThermoFisher	50-4877-42	WD1928
	CD34	AF700	Biolegend	343622	561
	Live/Dead	Zombie NIR	Biolegend	423106
	Panel4 (Fig 3F)
	Target	Color	company	catnumber	clone
	DNA	DAPI	Sigma	D9542-1MG
	CD56	BV605	Biolegend	318334	HCD56
	CD45	PE-Cy5	Thermofisher	15-0459-42	HI30
	Live/Dead	Zombie NIR	Biolegend	423106
	Panel5 (Fig 3G)
	Target	Color	company	catnumber	clone
	CD45	BV421	Biolegend	368522	2D1
	CD56	BV605	Biolegend	318334	HCD56
	CD13	APC	Biolegend	301706	WM15
	CD14	APC	Biolegend	301808	M5E2
	CD15	APC	Biolegend	323008	W6D3
	p-P53	PE	Thermo Fisher	MA5-36928	P53S15-1C11
	CytochromeC	AF488	Biolegend	612308	6H2.B4
	CD122	PE-Dazzle594	Biolegend	339017	TU27
	Live/Dead	Zombie Aqua	Biolegend	423102
