## Supplemental Table 2 for "Allelic bias contributes to heterogeneous phenotypes of NK cell deficiency"

### Sheet: CoGAPS_P15_top200genes_with nam
	Pluripotent1	Pluripotent2	CD34+ Day6	CD45+ Day14	CD45+ Day21	CD45+ Day42	CD45- Day14	CD45- Day21	CD45- Day42	High expression	Single sample1	Single sample2	Single sample3	Single sample4	Single sample5
1	POU5F1	CDC27P9	RNA5-8SN3	RNA5-8SN3	S100A9	GNLY	COL3A1	MEG3	RNA5-8SN3	RN7SL2	RNA5-8SN3	RNA5-8SN3	VNN2	DDX3Y	GZMA
2	LIN28A	CDC27P10	CRHBP	RNA5S9	LYZ	CTSW	IGFBP3	PODXL	COL3A1	RN7SL1	RNA5-8SN2	H3C3	TRH-GTG1-8	RPS4Y1	GNLY
3	ESRG	CDC27P11	PLVAP	RNA5SP429	S100A8	GZMA	ACTA2	H19	RNU4-2	RNA45SN1	LOC101927227	RNU4-1	PRG3	POU5F1	CD3E
4	TDGF1	TRNN	RNA5-8SN2	RNA5S11	SRGN	CCL5	COL1A1	COL3A1	RNA5-8SN2	RN7SK	TRP-TGG3-4	SNAR-A7	VNN3	CD14	SPP1
5	RN7SL3	TRNA	EGFL7	RNA5SP149	MNDA	IL32	H19	KRT19	TRH-GTG1-8	COX1	RPL36AP21	SNAR-A11	LUCAT1	RNA5-8SN2	RNA5-8SN2
6	DPPA4	TRNW	RAMP2	RNA5S16	C1QC	PRF1	TNNT2	NPNT	TFPI2	RNA45SN3	LOC101930048	RNA5-8SN2	AZU1	RNASE1	CD3D
7	SNORD3B-2	LOC107987294	APLNR	RNA5S8	TYROBP	IL2RB	IGF2	IGF2	SERPINE1	RNR2	TCEAL2	SNAR-A2	CRISP3	UTY	KIT
8	EPCAM	LOC107987293	KDR	RNA5S14	SPI1	NKG7	COL6A3	ANXA8	VTRNA1-3	ATP8	CD24	H4C6	MPO	MPO	IL32
9	RNU4-2	TRNG	COL3A1	RNA5S10	CYBB	CD3E	DLK1	IGFBP3	RNY3	RNA45SN2	LOC112268026	SNAR-A3	POU5F1	STAB1	PRF1
10	SNORD133	TRNP	H4C9	RNA5S5	CSF1R	CD52	LUM	SNORD113-3	RNU4-1	ND4	IGHV1-17	RNU4-2	CDA	KDM5D	ATP10A
11	RARRES2	TRNQ	CD34	RNA5S15	CD36	GZMB	COL5A1	BST2	TGFBI	COX2	MIR4701	SNAR-A1	OLFM4	MEG3	SPINK2
12	RNA5SP149	TRNI	CDH5	IGF2	ITGB2	RNA5-8SN2	CXCL14	ANXA8L1	DPYSL3	ATP6	MIR4774	SNORA17B	CAMP	LINC00278	MIR766
13	RNU4-1	TRNT	H19	RNA5S7	FCER1G	TYROBP	EGFL6	AQP1	H19	ACTB	MIR6513	RNA5SP429	S100A12	MIR7150	CCL5
14	CLDN6	LOC105379507	CD24	RNA5S17	STAB1	LCP1	LTBP1	FRZB	FMOD	COX3	MIR7154	TRH-GTG1-8	LOC107985986	OLFM4	CTSW
15	RNA5S17	LOC105379506	H2AC7	RNA5S12	COL3A1	ITGAX	RNA5-8SN2	POSTN	RNA5-8SN1	ND4L	MIR4423	SCARNA22	G0S2	MIR6836	ANKRD1
16	RNA5SP370	MIR6724-1	TRH-GTG1-8	RNA5S13	CHI3L1	FCER1G	HAND2	KDR	RNY1	ND1	MIR3085	H2BC3	ARHGAP27P1	HSPA2	H3C3
17	DNMT3B	TRND	SNORD133	RNA5SP370	LAPTM5	KLRC1	COL5A2	MYRF	TRH-GTG1-7	ND5	PODXL	SNAR-A8	RNU4ATAC	MTRNR2L8	GZMB
18	RNA5S12	LOC105379508	ECSCR	RNA5S1	ARHGDIB	ARHGAP9	CREB3L1	LUM	IER3	CYTB	TRH-GTG1-8	SNORA23	CNTNAP3C	RNU4-1	CD40LG
19	RNA5S10	TRNL2	RNU4-2	RNA5S4	LSP1	LSP1	COL1A2	HAND1	SNORD133	RNR1	FRG1CP	RNA5S9	TNNT3	VNN2	CYP1B1
20	SNORD3D	TRNS2	ESAM	CDH5	EVI2B	IL2RG	MFAP4	COL1A1	COL1A1	ND2	CD24P4	SNORA79B	CYP27A1	MIR1468	HLA-DRA
21	RNA5S7	REXO1L1P	HAPLN1	RNA5S2	CD68	PTPRC	PITX2	SNORD113-2	RN7SL3	RN7SL4P	LOC105379292	SNAR-C3	ORM1	MIR937	SERPINE1
22	RNA5S8	TRNM	H4C12	RNA5-8SN2	PRAM1	RNU4-2	ACTG2	PARM1	LUM	RPLP2	LOC107986576	TRH-GTG1-7	BPI	MIR5194	GBP1
23	RNA5S11	LOC101929601	SNORD3B-2	RNA5S3	NCF4	CD300A	TAGLN	TNNT1	IGF2	MIR3648-2	TRY-GTA3-1	RNY3	DEFA1	TRH-GTG1-8	CFH
24	RNA5S9	REXO1L5P	SNORA79B	ANKRD1	AIF1	SRGN	IGFBP7	SNORD113-1	RNA5S9	RMRP	IGHV1-67	RNA5SP149	MIR5194	MIR6765	PIM2
25	RNA5S4	MIR6724-3	SHANK3	RNA5SP226	SPP1	RAC2	HSPB6	MEG8	CCL2	EEF1A1	MIR7852	SNORA22	TREM1	EGR3	CXCL10
26	SNORA74A	H2AC7	DYSF	RNU4-2	CORO1A	CD96	COL14A1	COL21A1	SULF1	ACTG1	LOC105370446	RNA5S11	DEFA1B	TXLNGY	DNMT3B
27	RNA5S16	GOLGA6L22	JAM3	ECSCR	LCP1	CD3D	DCN	HSPA2	MXRA5	RPL13A	FAUP2	RNA5S8	TRE-TTC1-2	LILRB5	NCAM1
28	SOX2	MIR4477B	RNU4-1	RNY3	CSF3R	SASH3	MYL9	ACKR3	IGFBP7	MALAT1	SPANXB1	RNA5S1	MIR3174	TRG-CCC6-1	KCNK17
29	RNA5S15	MIR6724-2	H4C13	RNU4-1	IFI30	ALOX5AP	THBS1	COL5A1	LOX	RPLP0	RNU1-16P	RNA5S10	CCDC153	SNORD115-3	HOPX
30	H4C9	REXO1L12P	GNG11	H19	MYO1F	ITGAL	ANXA1	SLC40A1	FAP	RPL3	ALPL	RNA5S7	RN7SL57P	TRR-ACG2-2	TNFSF10
31	LINC00428	TRNR	FLI1	SULF1	C1QB	RNY3	RSPO2	APOE	IGFBP3	RPL19	LOC105379148	RNA5S14	SNORA70	MIR6880	C1QB
32	RNA5S3	LOC100132202	BEX1	RNA5S6	JAML	KLRB1	CSRP2	ATP7B	RNA5SP149	RPL5	LINC02428	RNA5S13	LOC105374466	SNAR-C3	KLRB1
33	RNA5SP429	RNU7-67P	TIE1	CCN2	HCK	ITGB7	ASNS	SNORD114-13	TNC	RPS2	RPS10P16	RNA5S16	MEG3	SNORD116-2	ACOXL
34	RNA5S14	LOC101929627	CALCRL	ESAM	MRC1	KLRC3	COL11A1	ERVH48-1	INHBA	GAPDH	TRE-TTC2-1	SNORD3B-2	BMX	SNORD114-7	TRGV7
35	RNA5S13	AGGF1P2	LIN28A	RNA5-8SN1	FCGR2A	RNA5-8SN3	IL6ST	LRRN4	RNA5SP429	NACA	LOC107986560	RNA5S17	RGS2	TRE-TTC1-2	MPO
36	TERC	TRNK	MMRN2	SNORD116-8	RETN	TRBC2	CNTFR	CRB2	SCARNA10	RPL26	DPM3	RNA5S12	TNFRSF10C	H3C3	SNORD54
37	RNA5S5	TRNH	PECAM1	CD34	NCF2	MATK	NID1	MGP	SNORD3B-2	RPS8	CRABP1	SNORA21	EGR3	LUCAT1	NKG7
38	RNA5S1	MIR6724-4	LDB2	SNORA22	MS4A6A	ATP10A	PDGFRA	SLC16A3	RNA5S11	RPL7A	LOC107985142	RNA5S5	MT1X	MIR1323	ZNF683
39	SNORA23	IER3	MYZAP	SNORD116-16	FCGRT	CCL3	PPP1R14A	SLC34A2	TIMP1	RPS17	RPL23AP22	TRS-TGA1-1	CA4	SNORD101	PSMB10
40	SNORD116-6	DDIT4	ALDH1A2	THBS1	PRG2	TRDC	FGFR2	SNORD114-20	COL5A1	MYL6	TRR-TCG6-1	SNORA70	H3C3	MIR6801	RPL36AP21
41	L1TD1	LOC101929444	BCL6B	GJA4	PTPN6	CD48	PDZRN3	LGALS3BP	C1R	EEF1G	SNRPCP7	SNORA22C	RHEX	TRH-GTG1-9	EDN1
42	RNA5SP226	LOC645202	CD93	SRGN	PLEK	RNA5-8SN1	PHGDH	SNORD114-7	TRK-TTT3-1	RPL35	MIR4764	SNORD133	PAX8-AS1	NR1H3	CHI3L2
43	TRH-GTG1-8	KNDC1	SOX17	SNORD116-9	F13A1	ARHGDIB	CDH11	FMOD	POSTN	EEF2	MIR5579	RNA5S15	MIR6802	TTTY14	LTB
44	CDH1	LOC646652	NRP2	HSPG2	NCF1	CORO1A	COL16A1	MIR1245A	FGF7	RPS20	LOC105375731	RNA5SP370	MIR4644	MIR4639	PAX8-AS1
45	SNORA79B	GOLGA6L2	LIMCH1	TRH-GTG1-8	RAC2	CD53	MDK	CXCL14	SNORA22	RPL18A	MIR6865	ACTC1	MIR7150	SNORD7	ALDH1A3
46	SNORD3C	TRGJ2	GAP43	EDN1	A2M	LTB	SRPX	LIFR	THBS1	TRNY	LOC105370793	TRS-GCT4-2	AQP9	RNU6-25P	HECW2-AS1
47	MIR302CHG	LOC100653133	FGD5	RAMP2	C1QA	INPP5D	COL18A1	COL9A3	NNMT	ND6	LOC107984017	RNA5SP226	ISY1-RAB43	TRBJ1-3	HOXB6
48	SNORD116-8	RNVU1-19	H4C11	SNORD116-3	RNASE2	MYO1F	LGALS1	DCN	ACTG2	RPS24	LOC105374972	RNA5-8SN1	MIR6513	MIR6753	TRGV8
49	RNA5S6	HLA-C	RNA5-8SN1	SNORD116-15	GMFG	KLRK1	EPAS1	LOC105375213	RNA5S8	RPL23A	RPS8P9	TRL-TAG3-1	CHKB	MIR7114	STK17B
50	SNORD116-15	CCL3L3	RN7SL3	TIE1	PDK4	LAPTM5	NID2	SLC9A3R1	SCARNA13	RACK1	LOC102723530	SNORD46	MIR6807	MT2A	SNORD159
51	RNA5-8SN3	LOC105373876	CPXM1	PECAM1	CD163	LCP2	FBN1	BNC1	RNA5S10	RPS3A	LOC105370532	NLRP2	RNU4-2	ARHGAP27P1	CPT1A
52	H4C12	CCN2	H4C4	TFPI2	ARHGAP9	PTPRCAP	CNN1	APLP1	SNORD17	RPLP1	IGLV11-55	POU5F1	MIR6777	USP9Y	UBASH3B
53	GLDC	HLA-A	TERC	ARHGDIB	WAS	PREX1	COL4A1	MFAP4	SNORA79B	PTMA	MIR3177	H4C13	LTF	TNFRSF25	KLRC1
54	TUBB2B	GOLGA6L6	DOCK6	EFEMP1	DAB2	RNU4-1	COL6A1	COBLL1	RNA5S7	RPS6	MIR378H	SNORA27	SNORD150	MERTK	IFI6
55	LSR	ETFB	CRMP1	RNU11	CTSS	NCR1	HAND1	PLTP	MME	RPL8	LOC107985999	RNU4ATAC	ARG1	CXCR2P1	PTCH1
56	DMKN	TRNE	CLDN5	CRABP1	CPVL	MYO1G	FN1	MME	SNORA70	NPM1	LINC02906	SNORD17	MIR1238	RN7SL586P	MIR6513
57	SCARNA10	CCDC88C	SCARNA13	PALMD	DOCK2	CCL4	SPON1	PDPN	RNA5S14	EEF1A1P5	CECR2	H4C9	TNFRSF25	AQP1	SNRPCP20
58	SNORD3B-1	RGS6	COL15A1	ANXA1	NRP1	TMC8	TBX20	TMEM98	CPA4	HSP90AB1	SNORA104	RNA5S3	SNORA22	RNVU1-14	IRF1
59	H4C4	LOC105378617	RASGRP3	RNY1	LIPA	HSH2D	SELENOM	PTK2B	CDH11	TMSB4X	KCNAB1-AS1	SNORD13	SNORD116-13	SNAR-A7	IL2RB
60	LINC00678	MYO5BP2	HOPX	SNORD133	CD74	SH2D2A	COL6A2	AFP	SNORA23	RPS11	RN7SL178P	CHCHD2	MIR1324	TRG-CCC2-1	RNU6-428P
61	H4C11	PACRG	DIPK1B	TAGLN	HCLS1	KLRC2	FLT1	SEMA3E	COL5A2	RPS18	SNORD116-26	SNORD114-20	ADGRE1	MIR511	TRAJ3
62	SNORD116-16	TCHH	RASIP1	SNORA21	ALOX5AP	TRH-GTG1-8	PMP22	LRP4	RNA5S12	CALR	HPAT5	H2AC7	EPX	SPP1	SULF1
63	EMSLR	MUC12	IGF2	TFPI	S100A4	SLFN12L	SNAI2	F3	RNA5S17	RPL12	LOC107985154	RNY1	SNORD103C	MIR6793	CD3G
64	SNORD116-3	TRNC	F2RL2	GJA5	PTPRC	CCR1	NIBAN1	DSP	RNA5S13	ND3	TRBJ2-7	RNA5S2	LOC102723373	LOC100630923	A2M
65	DPYSL3	GOLGA6L1	SNORA70	KDR	LST1	TRAF3IP3	TGFBR3	STMN2	IGFBP5	RPL6	SFRP2	SNORA49	BCL6	MIR3648-1	HOXB9
66	SNORA64	LOC105373737	NRP1	COL3A1	VSIG4	CD69	CNN3	SMTNL2	SNORD116-3	RPL11	RPL26P27	SNORA64	MIR6885	PLEKHG5	NFILZ
67	GAL	LGALS3BP	FLT4	MIR1248	H19	DOCK8	S1PR3	COL14A1	DLK1	RPS15	LOC100127986	SNORD15A	S100P	SNORA21	LCP1
68	SCARNA5	LOC105370088	P2RY1	CGNL1	TNFRSF1B	CD247	CCN2	TGFBI	DHRS3	RPS10	LOC105372168	SNORD116-15	EGR2	SLC11A1	HLA-DRB1
69	PHGDH	CHGB	SNORD3D	PROCR	NCF1C	PRKCH	DPP4	TGFBR3	SNORD116-16	TMSB10	LOC105374602	SCARNA13	NPNT	SNAR-B2	ITGB7
70	H3C6	LOC102723639	FAT4	CD93	ITGAM	HLA-B	SDC2	LOC646762	TIMP3	PFN1	LINC02501	SNORD3D	COX6CP17	SNAR-A8	MIR5571
71	SNORD17	LOC105377124	PLEKHG1	LCP1	CD4	CD7	COL4A2	CREB3L1	RNA5S16	RPL18	SNORD24	H4C12	ANKHD1-EIF4EBP3	MT1G	RAB27B
72	AP1M2	ACTR3C	AFAP1L1	MECOM	IL6R	ITGB2	TGM2	COL15A1	COL6A3	RPS27A	LOC112268278	RNA5S4	CLEC4E	RGPD2	GATA3
73	GPC4	LOC105377529	SNORD17	CRHBP	SELENOP	NCR3	PSAT1	SLIT3	RNA5SP370	FTL	IGFBP2	MEG3	RPL36AP16	SNAR-B1	ADAMTS10
74	ZSCAN10	REXO1L2P	SNORA23	RNVU1-7	RASSF2	RUNX3	ATP7B	SNORD114-3	TRL-TAG3-1	RPL17	LOC101060000	SNORA71D	RNASE3	SNORA75	TAP1
75	CD24	KCNMA1	JCAD	SNORD116-1	JUNB	HOPX	COLEC12	RHPN2	SNORA49	GNAS	MEF2C-AS2	RN7SL3	H4C13	MIR6812	ALOX5AP
76	TRIM71	FAM221B	LMO2	SNORA64	PLCB2	TRBC1	KRT8	CDH1	SNORD116-9	RPL27	P3H2	SNORA24	DEFA3	TRW-CCA3-2	RUNX3
77	RNVU1-18	MIR6747	ERG	SNORA79B	FMNL1	TESC	PPIC	PEG10	EFEMP1	RPS4X	TRS-GCT1-1	SNORD3C	AQP1	MIR10398	C1QC
78	SNORD116-9	LOC100421518	NES	TRL-TAG3-1	SYK	ARHGAP45	MEST	CRISPLD2	RNA5S15	RPL24	IGHV1-3	TRG-CCC1-1	MIR4639	ABCA1	STAP1
79	PTPRZ1	REXO1L6P	CRIP2	AIF1	RCSD1	PSTPIP1	FBLN1	ARSI	SFRP1	ENO1	MIR6760	TERC	MIR371B	H19	SYT2
80	SCARNA6	NEFM	RNY3	RNVU1-18	ANXA1	KIT	CPZ	FN1	ACTA2	PABPC1	LOC105378123	TRG-TCC2-6	DPEP2	VTRNA1-3	MIR514A3
81	SNORA21	LOC105377567	BST2	PRG2	RNASE6	TRBJ2-3	PRR16	MXRA8	PTK7	RPS12	LINC02219	SNORA50C	HCAR2	SLCO2B1	PSMB9
82	TMEFF1	LOC105378375	SOX7	IL33	APBB1IP	SCARNA10	PCOLCE	LAMB1	SERPINE2	FAU	LOC105375494	SNORD116-8	MIR4420	AKR1B10	RPL18AP10
83	RNVU1-7	GCNT2	MEF2C	COL11A1	CD14	GMFG	TIMP3	FRG1CP	SNORD116-8	UBB	LOC105372010	H4C4	MGAM	CDA	GAGE12G
84	MFGE8	DUX4L9	SCARNA10	SNORA23	HLA-B	GIMAP6	SMARCD3	SNORD116-17	CCN2	UBC	CD200	H3C6	SNORA2C	RPS19P3	HOXB3
85	NMU	HMGB2P1	S100A16	BGN	IRF8	SLA2	EPHA7	COL5A2	CCN1	HSPA8	LOC105377261	SNORD116-3	LINC-PINT	EGR2	MIR6780A
86	RNU1-3	NEFMP1	WWTR1	SNORD116-24	LYVE1	SAMSN1	HGF	APOA1	COL15A1	RPL36A	TRS-GCT3-1	RNU5A-1	MIR6856	MIR7845	MIR892A
87	NR6A1	HMGB3P1	H3C12	EFNB2	FERMT3	ACAP1	COL15A1	IL6ST	TRS-TGA1-1	TUBB	KDM2B-DT	SNORD116-9	C3orf86	SNORD14D	FCER1G
88	BNIP3	LOC102723623	H3C14	RNU5A-1	BIN2	ARHGAP30	LOX	GIPR	SNORD8	RPSA	MIR6891	SNORD116-16	PLA2G4B	RPL22P7	CD247
89	SEMA6A	LOC105370027	TFPI	TRH-GTG1-7	CLEC5A	STAT4	FBN2	GJA1	TAGLN	TUBA1B	TGFB2-AS1	RNU5B-1	PGLYRP1	RYR1	TRBC2
90	SNORD116-17	LOC105370552	ACAT2	SYNPO	VAV1	GIMAP7	TGFBI	GPC3	MFAP2	RPL21	MIR3529	RNVU1-18	RNU4-1	TRIM4	PLAAT4
91	RNA5S2	ZFP91P1	HHEX	BEX1	THEMIS2	RASSF5	TPM1	PLPP3	CCDC80	EEF1B2	LINC00457	LOC107987294	MIR5585	MIR4741	TRDJ2
92	SALL4	GALNT18	H3C15	SNORA20	CST3	PSD4	CALD1	SNORD113-4	THBS2	RPS25	SCAT2	SNORA74A	MIR7847	MS4A14	C1QA
93	SNORD116-1	TNP2	BEX3	RNU5B-1	ADAP2	TXK	SEMA5A	PTGIS	PDGFRA	HSP90B1	TRG-CCC2-1	RNVU1-7	TRK-TTT3-1	ARL4C	GPR34
94	CRABP1	ABRACL	ARHGAP28	SNORA70	GATM	DOCK2	PALLD	TM4SF1	SNORD116-15	HSP90AA1	RPL22P7	LCP1	MIR1228	ZNF736	SLFN5
95	CKB	NEFHP1	CPNE2	PRSS23	MYO1G	PIK3CD	SLC22A3	LAMA5	HLA-B	RPS3	SCGB2A2	SNORA20	RN7SL473P	TRT-CGT4-1	BIRC3
96	CNMD	C1orf54	NT5E	RNU1-3	CTSB	RASAL3	CTHRC1	FBLN1	TM4SF1	RPS27	RN7SL263P	TRK-TTT3-1	RAB4B	NOXA1	MIR4639
97	CBS	LOC646828	H2AC12	MMRN2	FYB1	KLRC4	VCAN	ADAMTS15	FSTL1	RPL30	LOC105379163	SNORD3B-1	RPS19P3	MIR6894	LOC105374052
98	TRS-GCT4-2	TRNS1	H3C13	SNORD116-22	ARRB2	NCAM1	ITGA1	SPON2	SNORD3D	FTH1	MIR5088	SNORA2C	TMEM71	COL3A1	TYMP
99	TRS-TGA1-1	TRW-CCA2-1	NRGN	SNORD3B-2	SAMSN1	NCF4	PDGFRB	AKR1B10	LGALS3BP	TPT1	FBXO3-DT	SNORD116-17	TNFAIP6	SNORD23	MIR6885
100	RNA5-8SN1	RNU6-826P	H3C6	LYZ	DOCK8	SPN	ALDH1L2	ITGA6	CDH2	EIF4A1	PLAC8L1	PRG2	SLC11A1	MIR4681	SLA2
101	SNORA22	ERICH6B	NID1	TRS-TGA1-1	ARHGAP4	S100A4	TFPI	RHOU	DCN	RPL29	LOC105369768	SNORD116-2	MIR6724-1	RPL36AP39	MIR6811
102	PLAAT3	LOC105371116	HMGA2	SNORA18	VSIR	LINC00299	MAP1B	HAND2	RNA5S5	RPL7	MIR5694	H3C12	BLOC1S1	MIR6075	RNA28SN1
103	PRODH	LINC02808	TFPI2	CLEC14A	PYGL	TNF	UCHL1	PLAT	SNORA12	RPL15	ANKRD44-AS1	RNU12	LOC100507006	RNU2-3P	RAC2
104	MT1X	F11R	FLT1	F2RL2	PSTPIP1	ADGRE5	TUBB6	VTN	TRK-CTT2-2	TPM4	LOC107986229	H4C11	BTBD19	MIR6892	LOC105377269
105	SNORA53	LINC02702	SCARNA22	SOX17	PLA2G7	APOBEC3G	CRISPLD2	SLIT2	BGN	H1-2	LOC105377578	SCARNA1	SNORD116-6	TRL-TAG3-1	SAMD3
106	MIR1248	LOC105377651	SEMA6A	SNORA53	ALOX5	SAMD3	ADAMTS1	MVP	SNORA64	RPL4	LOC105371063	RNA5S6	RNU7-19P	MIR6856	KRT81
107	SCARNA13	PTPRF	PCDH17	RN7SL3	CD53	COL3A1	ANKRD1	PTGES	ANTXR1	HNRNPA2B1	CLLU1-AS1	GPC3	MIR6789	RNU6-222P	CHKB
108	CRMP1	LOC101929418	ICAM2	RNU1-2	CCDC88B	PLAAT4	FRZB	PITX1	PAPPA	TRNC	SNORD116-23	SNORA71A	MIR6852	MIR8061	HIC1
109	ZIC2	LOC105376794	PTPRM	IGFBP2	ICAM3	FMNL1	BEX3	DSG2	SNORA21	HNRNPA1	RNY4P8	RNU2-1	CEACAM8	TRW-CCA3-3	GOLGA8N
110	SNORD116-7	TRIM22	EMCN	IGFBP7	C1orf162	TRDJ2	ADAMTS15	RBM47	RNA5S1	YBX1	LOC105373902	SNAR-A9	NUAK2	MIR340	RGS1
111	PHC1	RHOU	FSCN1	RNU1-4	C19orf38	RNY1	SERPINF1	SNORD112	LGALS1	PPIB	LOC105377269	SNORA74B	LOC107985871	MIR4454	KLRF2
112	ESRP1	LRFN2	TEK	CORO1A	CLEC7A	MMP25	OLFML3	PKP2	IL1R1	RPS16	TRAV24	H3C14	NLRP12	RNVU1-8	NUTM2B-AS1
113	RNU1-1	LRRC37A4P	MEX3B	EPAS1	NPL	FASLG	COPZ2	EGFL6	CHRDL2	EEF1D	RNU6-25P	RNU5E-1	LINCR-0001	MIR371B	MIR1228
114	RNA5-8SN2	CLECL1	STAB1	CAV1	INPP5D	SNORD133	GATA6	FBXO2	RAI14	CFL1	LOC105378179	VTRNA1-3	EID3	RNU6-509P	MIR3939
115	CBR1	LOC107987037	EPHB4	SCARNA1	FUCA1	NLRC3	PARM1	FYB2	MIR100HG	RPL36	LOC105371722	SNORA33	ANGPTL4	IFI44	SNORD18A
116	LOC107987206	LOC100129492	ID3	RNA5SP298	GPSM3	TRL-TAG3-1	CXCL12	PTPRF	ITGA11	ALDOA	LOC105376691	H3C15	LOC100130531	MIR12114	MIR6865
117	RNU1-4	MIR6733	TRS-GCT4-2	RNU1-1	FGR	CCDC88B	ZEB2	COX6B2	RUNX1	RPS13	MIR6885	SNORD76	SEPTIN5	ST8SIA4	BHLHE40
118	H3C13	ANP32C	H2AC11	MYCT1	LGMN	PTPN22	H2AC7	MMP15	RND3	RPL13	NCOR1P1	SCARNA6	NLRP1	IGF2	SASH3
119	RNU1-2	ANP32BP1	ITGA9	SNORD76	CCR1	TNFSF10	MEIS1	CPE	COL11A1	COX4I1	GNA14	S100A4	SNAR-C3	DEFA1	ITGA1
120	SNORD116-20	LOC107985246	RGS5	GATA2	CXCL1	SEMA4D	PTN	CLIP4	OSMR	PKM	PRDM5	RNU1-3	GBP2	ADM	GPNMB
121	H2BC13	IL1R2	PRTG	SNORD116-2	ZFP36	ITGAD	AXL	SPARC	SNORA2C	NCL	LOC105378543	RN7SL767P	APOBEC3A	MIR6831	MIR581
122	SPINT2	NMNAT1P5	NOS3	SCARNA13	PTPRE	GZMK	TCF21	COL1A2	SELENOM	RPPH1	CCDC144NL-AS1	SNORD116-1	MIR6844	MIR601	CXCR3
123	TRH-GTG1-7	ALDOC	GASK1B	EGFL7	MAFB	GOLGA8O	ADGRA2	SELENOM	RNA5S3	MYH9	MIR151B	SNORA71B	NME1-NME2	NANOGP3	KLRC4
124	H3C12	PIK3CD	H2AC14	H4C13	MPEG1	FCGR3A	VIM	SPTBN2	BCYRN1	RPS9	LOC105370328	SNORA71C	RNU6-43P	LOC105379053	HLA-DPA1
125	H4C13	IL20RB-AS1	THSD1	SNORD15A	PTAFR	CISH	CCDC3	SEMA3C	SCARNA1	EIF4G2	SNORD115-11	APOA1	LINC01191	SYTL3	TRV-CAC7-1
126	MYCN	ZNF30	THY1	SCARNA22	TESC	PPP1R16B	SPARC	GALNT12	COL1A2	RPL9	LINC02608	SNORD15B	MIR6753	RGPD1	GOLGA8Q
127	MGST1	C12orf42	ZNF521	RNA5SP161	ZEB2	LGALS1	SDC3	COL6A2	KCNE4	RPL10A	LINC02614	H2AC12	MIR5187	ZFYVE28	SH2D2A
128	RNY1	WWTR1	MARCKSL1	SERPINE1	TYMP	IRF8	KCTD12	GCNT2	TRQ-CTG6-1	RPS7	RPL22P16	SNORD16	MIR6818	BPI	HOXB8
129	ASNS	CGNL1	DIPK2B	IGFBP3	HK3	SELPLG	CD248	RSPO3	MXRA8	RPL41	RNU6ATAC	SCARNA16	RN7SL3	MIR3175	GOLGA8R
130	IGFBP2	BCOR	SLC9A3R2	CRIP2	IL10RA	RCSD1	LRP1	SERPING1	HTRA3	RPL34	LOC101928523	RNVU1-15	RNY4P8	MIR6741	CD14
131	TNNT1	RNU5F-1	TCEAL9	SNORD17	ACSL1	PLCG2	TGFB1I1	HSPB6	MYL9	MYL12A	TRT-TGT3-1	TRG-GCC1-5	MIR3138	MIR6886	LOC105372010
132	SNORD116-14	RPL19P11	TJP1	SPP1	SLC40A1	TARP	STRA6	AEBP1	SNORD116-1	H1-4	LOC107984343	LGALS1	DNAAF4-CCPG1	MIR7109	RNF125
133	SNORD116-24	ADRA1A	H2BC11	MCAM	CEBPD	TOX2	EMILIN1	TXNIP	SNORD3C	GPX4	LOC105374144	SNORA31	PADI4	TRG-TCC2-2	ACTA2
134	SLC7A8	APOE	PALD1	SPI1	CXCL8	RNA5SP429	LIMS2	ADAMTS9	HAND2	RHOA	MIR4262	SNORA53	ABTB1	SNORD14E	LOC105375277
135	H3C14	TMEM200A	PROCR	HEY2	CEBPA	ABI3	MIR1245A	CRABP2	RNVU1-7	TRNE	COX6B1P1	SNORD8	MIR558	CAMP	ISG15
136	VASH2	GIMAP4	TAL1	SNORD46	SLA	IKZF1	TNS3	CCDC80	RCN3	TRNF	LINC02217	SNORA57	MIR340	TRN-GTT12-1	CARD11
137	SNAR-A2	GPR152	TIMP3	TM4SF1	RASGRP4	FGR	NES	LOX	GFPT2	RPL31	LOC107986923	LIN28B	MXD1	AZU1	CD34
138	H4C3	ENO2	SNORD116-17	H4C12	CYTH4	AOAH	AHNAK	KRT8	RNVU1-18	TRNL1	ITM2A	SNORA73A	PLEKHG5	MIR1322	RNU5D-1
139	TENT5B	LOC101927345	SNORD3B-1	SNORA74A	MIR223HG	BIN2	WFDC1	GPRC5C	FBN1	HNRNPK	LOC728739	H2BC13	PRTN3	RNVU1-19	MIR4262
140	KCNQ2	FAM170A	H3C1	SNORA17B	IKZF1	BST2	LAMC1	CCDC183	GATA6	TPI1	SOX13	SCARNA10	EDNRB	MIR4682	RPL5P9
141	MT1G	LOC107985174	IFI16	MMP9	TMC8	SNORD17	CSRP1	SERINC5	FBLN1	HNRNPH1	LOC105375920	TRH-GTG1-1	MIR1296	DEFA1B	MIR6810
142	NANOG	LOC107984888	MYCN	SNORD3D	ATP8B4	SYTL3	KRT19	CLMP	SPOCK1	PCBP2	LSAMP-AS1	SCARNA23	NOTCH3	RNU7-18P	ERMP1
143	SNORD116-18	DHRS3	EPB41L2	SCARNA16	CD300A	LCK	CHPF	COL6A3	RNA5S4	SRRM2	SNORD116-17	SNORA9	FHL3	XAF1	PTPN14
144	H2AC14	LOC105376670	GIMAP4	S100A9	S100A6	H4C12	FBLN5	COMT	SNORA73A	RPL22	LOC105372491	SNAR-A10	MIR635	TRG-TCC2-3	LOC100505642
145	CYP2S1	REXO1L9P	SIPA1L2	CD24	LCP2	CARD11	H3C14	REC8	C3	COX7C	LOC105374553	H2BS1	MIR1976	LOC107984188	RASAL3
146	H2AC12	LINC01588	SNORD3C	NNAT	NFAM1	SNORD3B-2	H3C15	ETFB	SNORD15B	SNORA73B	LOC105376356	H2BC10	MIR4423	IL7R	MIR584
147	H3C15	SEPTIN4	SHE	ADGRG6	SLC37A2	RAB37	NME4	AHNAK	CLMP	RPS19	ZNF652P1	IGFBP3	ADGRE3	MIR3192	ACTG2
148	PIMREG	LOC105372947	IGFBP4	NPR3	SIRPA	RNA5S9	DDR2	SEZ6L2	COL16A1	SNORD3A	LOC105374935	GAL	ST8SIA4	SNAR-A11	STAT4
149	AASS	NQO2	H4C3	SNORA49	FOS	H2AC7	MYH10	SLC22A17	IL32	TRNS1	IGLV4-60	H2AC16	SLED1	RCN3	ANKHD1-EIF4EBP3
150	PDZD4	LOC105371475	TUBB6	HHEX	PARVG	CD38	TCEAL9	SERPINB9	TRR-CCT3-1	PPIA	LOC107985358	SNORD114-13	MIR4730	MIR548I2	SLC44A3-AS1
151	VTRNA1-3	LTA	HPGD	DLL4	ITGAL	PTPN7	HOXD10	SARAF	BASP1	DDX5	IGLV3-7	RNU1-1	APOBEC3B	SNORD46	LGALS1
152	SNAR-A1	TNFRSF12A	KIT	SNORD116-23	SAMHD1	TC2N	FSTL1	GATA6	CEBPD	ATF4	LOC105377811	H2AC11	TRDV2	MSR1	H4C6
153	CBSL	HLA-B	SH2D3C	H4C9	ARHGAP45	IRF1	MAN1A1	PARD6B	IL6ST	RPS21	LOC105371306	H1-1	SLC6A6	SNORA84	TRK-CTT3-1
154	RBPMS2	CTSH	LYL1	TGM2	SLCO2B1	HLA-C	GPX8	GCNT1	RNA5S2	BSG	CT75	SCARNA5	TRAJ3	MIR4309	IGHV3-35
155	HSPA2	LOC102724070	IGFBP3	SNORA22C	THBS1	CYTH4	NEXN	MAN1A1	RNA5S6	BTF3	LINC02137	DPPA4	TRL-CAG2-1	CGA	RAB4B
156	MAP7	CCDC181	MYCT1	RNASE1	MEGF9	PTK2B	IGDCC4	PLEK2	SNORD46	MRFAP1	LOC102723668	MT1E	MIR5009	SNORD113-7	CCL17
157	SNORD116-2	TM4SF1-AS1	RNY1	TRG-TCC2-6	CTSZ	GOLGA8N	C1orf198	F11R	PDPN	GSTP1	LOC105371705	H4C3	ALPL	LOC105372632	IL4I1
158	H2AC21	SETP10	VAMP5	ACTA2	SASH3	DOCK10	CKAP4	GFPT2	SNORA47	SFPQ	LOC101927191	SNORA63	KIAA0513	MIR766	LOC105372632
159	AIF1L	LOC112268261	DCHS1	CLDN5	ARHGAP25	ATP8B4	PITX1	COL6A1	SCARNA22	LDHB	MIR371B	SNORA80D	ABCG1	MIR3174	LOC105372956
160	SFRP2	AMZ1	ITGA8	ARMCX2	RNASET2	IL16	PYCR1	ANXA3	TRS-GCT4-2	YWHAE	MIR4652	FMOD	LINC02863	TRG-TCC2-5	IGFBP7
161	SALL2	LOC105370504	HMGCS1	SCARNA5	CSF2RA	HCLS1	MME	SNORD114-11	RN7SL767P	EIF4B	TRAV31	EPCAM	CLEC4D	LOC100507006	PARP9
162	LNCPRESS1	MOK	NENF	CCL2	ENG	CD300C	CAVIN3	PITX2	C1S	EDF1	LINC02512	SNORA7A	MIR3191	TSKU-AS1	HUS1B
163	TUBB2A	LOC107984435	H2BC13	RNU4ATAC	FCN1	TBC1D10C	NRP1	NDRG2	FHL2	ITGB1	LOC101930100	TRR-CCT3-1	MT2A	EDNRB	LOC107987061
164	SNORD116-13	NUCKS1P1	SNORA74A	STEAP1	B2M	HCST	CGNL1	SLC2A1	SNORA18	SRP14	LOC112268200	TRC-GCA2-4	SNORA27	PAX8-AS1	IL18R1
165	SEPHS1	LINC00486	CACHD1	PLVAP	FGL2	ARAP2	KRT18	INMT	NEAT1	P4HB	RN7SL743P	SNORD97	MIR6845	MIR758	CYBB
166	CSRP2	TCHHL1	HSPG2	TMEM100	TNFAIP2	WAS	ARSI	SNORD139	LOXL2	RPL10	MIR365B	SNORA18	RNU6-1140P	BCL2L2-PABPN1	MIR6852
167	SNORA70	RPS10P12	SCARF1	LIMCH1	CD302	DENND1C	OSR1	DLK1	SNORD3B-1	CD63	LOC101059954	RNU1-2	H4C6	SNORD115-38	GCH1
168	ZIC3	LOC105379117	ALPK3	LSP1	KCTD12	ZNF683	PCDH18	SPRR2F	RNU1-3	NONO	LINCADL	TUBB4A	LOC643802	MIRLET7F1	MIR6868
169	TERF1	PHACTR1	CD40	WWTR1	CLC	BCL2	TBX4	RELN	SCG2	CALM2	SNORD115-7	WDR74	MIR3690	RN7SL308P	MIR6891
170	SNORD116-22	PRB4	MDFI	SNORD8	EVI2A	RNA5SP149	RCN1	CHPF	WDR74	RPS28P7	LOC100505642	H2AC14	MIR6779	SNORA79B	PIM1
171	TRL-TAA4-1	KLF9-DT	IGFBP2	RNU12	OSCAR	FUCA1	SLC7A5	MIR370	GASK1B	RPL23	TRK-CTT2-3	CXCL14	FCGR3B	SNORD170	ERICH5
172	LOC100126447	TRAV25	SLC27A3	FN1	MILR1	SLAMF7	LMOD1	CEBPD	LAMB1	MYL12B	MIR4664	MT1G	MIR7114	LINC-PINT	IL2RG
173	MAL2	AJUBA-DT	VAV3	TINAGL1	SIGLEC9	FYB1	FMOD	DPP4	MFGE8	ARF1	LOC112267907	TRT-TGT4-1	SNORD157	MIR6877	PTPRG
174	RNU11	NPIPB2	ZEB1	PTPRB	ITGA4	PIM1	ERRFI1	MIR3606	PDZRN3	DYNLL1	ANO10	RNU1-4	MIR4521	MIR3170	MIR3681HG
175	ADD2	ARHGAP11B-DT	RGL1	GNG11	CXCR4	ARHGAP25	RNA5-8SN1	PTGDS	SNORA17B	SNORD10	HSPC324	SNORD116-23	ADM	NAPRT	STAB1
176	UTF1	CD300E	MYO1B	SNORA2C	LMO2	SNORA23	JDP2	SERPINF1	GAS1	CANX	LOC729930	H3C11	NATD1	SNORD129	LOC107984770
177	SNORA27	EFCAB1	H2AC21	MMRN1	LILRB2	TRGJ2	PXDN	ANGPTL4	SNORD15A	ARPC3	WARS2-IT1	SNORD116-22	SELL	MIR4632	MIR6894
178	THY1	ND6	FBLN1	AZU1	LILRA5	FGD3	LOXL2	SNORD114-10	SNORD116-2	YWHAZ	TRM-CAT3-1	H3C13	ORM2	TRH-GTG1-7	TRAJ50
179	ZNF90	GRAPL	PCDH12	TRS-GCT4-2	PTK2B	RNA5S11	MYOF	GATA5	SEMA3C	CSDE1	SNORD116-13	NLRP7	HDAC4-AS1	RNU5B-1	RN7SL586P
180	TRM-CAT5-1	MUCL3	SEL1L3	FHL1	VAMP8	APOBR	ANGPTL2	KIAA1217	TYMP	ATP5IF1	LOC105377847	SNORD60	MIR6894	RPL36AP43	GOLGA8O
181	SNORA74D	MIPOL1	ADGRL4	SNORA47	PLP2	BHLHE40	PKDCC	MT2A	TRG-TCC2-6	FLNA	NARS1P2	RNVU1-6	SNORD151	MIR378A	JCHAIN
182	PODXL	DDX11L5	TM4SF18	RNY5	EGFL7	TRS-GCT4-2	PLTP	RAC2	SCARNA6	IFITM3	LINC02213	RPL36A-HNRNPH2	FAUP2	RN7SL127P	GPR171
183	H2BC10	LOC101929386	TP53I11	FSTL1	NRROS	SLA	ZNF469	GAS7	CRISPLD2	GDI2	MIR219A1	FUCA1	RNA5SP429	LINC00159	DPF3
184	CRABP2	LOC107984079	SCARNA16	SNORA26	CSF2RB	CD244	CAV1	SELENOP	PTPRF	CDC37	FBP2P1	SNORD116-24	CEP295NL	C1QC	MIR6860
185	ARL2	EPB41L3	RHOJ	ACTG2	ATG16L2	TRH-GTG1-7	SNORA70	SLC7A7	PTX3	HNRNPC	LOC101928052	CKB	MIR6892	ZFP57	MIR3137
186	PGM1	LOC105376395	EDIL3	CPT1A	IGF2	SLFN13	SORBS3	ADAM33	HLA-C	PSAP	MIR6505	ETFB	LINC02649	MIR1270	CXCL9
187	ETV4	PKIG	H2BC17	INHBA	BLVRB	EVI2B	SLC40A1	FGFR3	TERC	TRIR	LOC105371081	KRT19	SNORD14E	P2RY11	GAGE12B
188	NME4	CACNG8	GJA4	PCDH1	ARHGAP30	DEF6	CRABP2	CPZ	COL8A1	SET	LOC100422502	H3C1	ANKRD34B	ANGPTL4	MIR378G
189	H2BC17	GOLGA6L7	CDC42EP1	BCYRN1	PLBD1	RGS1	AMIGO2	HTRA3	LOXL4	HSPA5	LOC105370464	SNORA47	CCDC194	PPIAP2	KIF26B
190	SNORA50C	RPL3P11	H2AC15	ICAM2	GPR34	RNA5S16	GFPT2	ENO2	SNORA20	H3-3A	MIR8061	HAND1	MIR619	RPS16P10	MIR4462
191	SNORD109A	ARVCF	KIF26A	H4C11	FCGR3A	SCARNA5	GPC3	LRRC32	AEBP1	EIF5A	LOC107986582	RN7SL674P	HSPA6	JMJD7-PLA2G4B	LINC01629
192	BEX1	LINC01507	BLOC1S1	RNU5E-1	CD52	ARRB2	MCAM	EPAS1	FN1	RPL38	BBOX1-AS1	TRS-GCT6-1	MIR224	MIR2278	APOL4
193	ASS1	HDAC1P2	CNN3	LOC105379461	CTSG	HLA-A	FHL1	PLP2	SNORD97	RPS23	IGHV1-24	BRDT	MIR451B	LOC100421309	MMP9
194	TRL-TAG3-1	IGFL2	MARCKS	WDR74	RAB3IL1	GOLGA8Q	TPM2	FGFR2	MEST	RPL36AL	MIR3171	SNORD114-7	LOC105371687	MIR1183	RHPN2P1
195	RRAS2	NPDC1	ARHGEF15	STAB1	NCKAP1L	GIMAP4	CCN1	LRRC1	SOD2	HMGN1	TRBV17	NID2	LINC02656	NPNT	PRTN3
196	KIF1A	LOC107986080	HOXA13	SLC16A1	PRKCB	PIM2	FREM1	SDC4	SULF2	PRKCSH	MIR6748	SNAR-B1	TMEM38A	LOC105375412	LOC105376520
197	FGFR4	FGD5	HLX	SNORA24	FLI1	RNVU1-19	CSGALNACT1	ANGPTL2	ARID5B	PFDN5	LOC107985031	H2BC9	LOC112268296	APOE	ZCCHC13
198	STRBP	FAM151B	ENG	CALCRL	RENBP	SEPTIN1	EHD2	LAMA2	RNU1-1	SOD1	IGHV1-68	SNORA26	RPS15AP10	MIR326	FOXC1
199	TRM-CAT5-2	LOC105375508	PTK2	BMP6	PYCARD	WIPF1	FERMT2	NEO1	ADAMTS5	DDX17	LOC101927711	SCARNA9L	SCARNA6	TRG-TCC1-1	MTLN
200	SCARNA16	LOC105375134	TUBB2B	ABLIM1	LYL1	STAP1	PLOD2	RCN3	AKAP12	RPS5	CYCSP20	CRHBP	NAV3	SNORD116-6	CCL1
